# In vivo perturb-seq of cancer and microenvironment cells dissects oncologic drivers and radiotherapy responses in glioblastoma

**DOI:** 10.1101/2023.09.01.555831

**Authors:** S. John Liu, Joanna Pak, Christopher Zou, Timothy Casey-Clyde, Ashir A. Borah, David Wu, Kyounghee Seo, Thomas O’Loughlin, Daniel A. Lim, Tomoko Ozawa, Mitchel S. Berger, William A. Weiss, David R. Raleigh, Luke A. Gilbert

## Abstract

Genetic perturbation screens with single cell readouts have enabled rich phenotyping of gene function and regulatory networks. These approaches have been challenging *in vivo,* especially in adult disease models such as cancer, which include mixtures of malignant and microenvironment cells. Glioblastoma (GBM) is a fatal cancer, and methods of systematically interrogating gene function and therapeutic targets *in vivo*, especially in combination with standard of care treatment such as radiotherapy, are lacking. Here, we iteratively develop a multiplex *in vivo* perturb-seq CRISPRi platform for single cell genetic screens in cancer and tumor microenvironment cells that leverages intracranial convection enhanced delivery (CED) of sgRNA libraries into models of GBM. Our platform enables potent silencing of drivers of *in vivo* growth and tumor maintenance, as well as genes that sensitize GBM to radiotherapy. We find radiotherapy rewires transcriptional responses to genetic perturbations in an *in vivo* dependent manner, revealing heterogenous patterns of treatment sensitization or resistance in GBM. Furthermore, we demonstrate targeting of genes that function in the tumor microenvironment, enabling alterations of ligand-receptor interactions between immune/stromal cells following *in vivo* CRISPRi perturbations. In sum, we demonstrate the utility of multiplexed perturb-seq for *in vivo* single cell dissection of adult cancer and normal tissue biology across multiple cell types in the context of therapeutic intervention, a platform with potential for broad application.
