## Supplementary material for "In vivo perturb-seq of cancer and microenvironment cells dissects oncologic drivers and radiotherapy responses in glioblastoma": Table S2

### Sheet: sgRNAs_for_GL261_malignant_cell
gene_target	sgRNA_A_id	sgRNA_A_protospacer	sgRNA_B_id	sgRNA_B_protospacer
Mtor	Mtor_-_148448646.23-P1P2	GGGGCCTGAAGCGGCGGTAC	Mtor_-_148448612.23-P1P2	GAGAAGACAGCGGGGAAGGC
Myc	Myc_-_61985596.23-P1P2	GGACAGAGGGAGTGAGCGGA	Myc_-_61985645.23-P1P2	GGCTCCGGGGCGACCTAAGA
Atr	Atr_-_95857693.23-P1P2	GTGGAGAAGCCCGGCGCCGG	Atr_-_95857728.23-P1P2	GAGCCGCTCGGTGTCACCAT
Aurkb	Aurkb_+_69045936.23-P1P2	GTCCAGGGCGAGAGCGGGAG	Aurkb_+_69045675.23-P1P2	GGCGCTCGCACACGGAGAAC
Mcm2	Mcm2_+_88898638.23-P1P2	GTAGCGCAGACATGGCGGTG	Mcm2_+_88898646.23-P1P2	GGGTGGAGCTAGCGCAGACA
Cdkn2a	Cdkn2a_-_89282103.23-P2	GCTGGCCAGTCTGTCTGCAG	Cdkn2a_+_89282129.23-P2	GCGCGAGGAAAGCGAACTCG
Cdkn1a	Cdkn1a_-_29093798.23-P1P2	GCGAGAGGTGTGAGCCGCCG	Cdkn1a_-_29093820.23-P1P2	GTGTCAGAGTCTAGGGGAAT
Ifnar1	Ifnar1_-_91485457.23-P1P2	GGAGGGCCGGGCACCATGGA	Ifnar1_+_91485504.23-P1P2	GGCGTCCTCAGGCTGAAGAG
Prkdc	Prkdc_-_15637914.23-P1P2	GGGAGGAGGGAACCGGCGTA	Prkdc_-_15637920.23-P1P2	GGGGAACCGGCGTACGGTGT
Rad51	Rad51_-_119112891.23-P1P2	GAAAGCCGAGGCGCTCCCAC	Rad51_+_119112863.23-P1P2	GGAGCGCCTCGGCTTTGCCC
Xrcc5	Xrcc5_-_72307620.23-P1P2	GGCCGGGGATCTCTAGAGGG	Xrcc5_-_72307617.23-P1P2	GTAAGCCGGGGATCTCTAGA
Brca2	Brca2_+_150522866.23-P1P2	GATCCGGCGACTGCAGAACG	Brca2_-_150522683.23-P1P2	GTCAGCTACCGCTGCGGGAG
Trp53bp1	Trp53bp1_+_121271336.23-P1P2	GGGCGACCTGGGGATCGACC	Trp53bp1_-_121271340.23-P1P2	GACGCTGCCCAGGCCCCTCC
Xrcc3	Xrcc3_+_111813823.23-P1	GGCGGGGTCGCTGATCCGGG	Xrcc3_+_111813789.23-P1	GTCGCGAGTGGCCGAACATG
Fanca	Fanca_+_123318503.23-P1P2	GCCATGGGTGGTGGGCCCCG	Fanca_+_123318515.23-P1P2	GCTAGGGGTGCTGCCATGGG
Rad9a	Rad9a_-_4201570.23-P1P2	GACACGAACCGGGACGGGAT	Rad9a_+_4201556.23-P1P2	GTATATGTCCTATCCCGTCC
Bora	Bora_-_99046448.23-P1P2	GCCTGGCGTGGGCATCTGCA	Bora_-_99046484.23-P1P2	GCCACGTTGCCCACGAGTGT
Lig4	Lig4_-_9976104.23-P1P2	GCAGGTCCCAGGTAGCTAGG	Lig4_-_9976246.23-P1P2	GGCTGGGACAAAGCACGGGA
Dclre1c	Dclre1c_+_3424181.23-P1P2	GCTAGACCCAAAGCCCACCT	Dclre1c_+_3424207.23-P1P2	GGAAGGAGCTCATCGCACCC
Mre11a	Mre11a_+_14784928.23-P1P2	GTCCGAGGCGGACTCCGAGG	Mre11a_-_14784979.23-P1P2	GGGTGGGAGGTCTCCTGTAG
Ercc4	Ercc4_-_13109928.23-P1P2	GTGCGGCCGCGGTCCCGGAA	Ercc4_-_13109963.23-P1P2	GAGGCCTGTCGGGCGAACGG
Shc1	Shc1_-_89418690.23-P2	GATCGGCCCGCGGTGCGGTG	Shc1_-_89418685.23-P2	GACCAGATCGGCCCGCGGTG
Terf1	Terf1_+_15805886.23-P1P2	GGAAGGCTCGGCACAGAGAC	Terf1_-_15805726.23-P1P2	GGGGACGCGCCGAGCCGTGA
Polr2a	Polr2a_+_69758605.23-P1P2	GGCCGAGAGCGCGACCGGGA	Polr2a_-_69758562.23-P1P2	GTCCTGAACGGCAGAGGTTA
Bard1	Bard1_-_71102945.23-P1P2	GACGCGGTAAAACTCAGAGA	Bard1_-_71102929.23-P1P2	GCGGCTCGGAGGCTGAAACG
Rad21	Rad21_+_51991677.23-P1P2	GAGTGAATCGGAAAAGGAGG	Rad21_+_51991674.23-P1P2	GGAATCGGAAAAGGAGGCGG
Psmc3	Psmc3_-_91054171.23-P1P2	GCGCGGGTGAAGTTCTCCAC	Psmc3_-_91054354.23-P1P2	GGAGTGTTGGGAGACCTGAG
Aars2	Aars2_-_45506891.23-P1P2	GTGCCGCAGCCGGTAAGCTG	Aars2_+_45506896.23-P1P2	GCATGGGCACGACCTCCCAA
Bcas2	Bcas2_-_103171779.23-P1P2	GCCTAGTGCCGCGCGATGGC	Bcas2_-_103171805.23-P1P2	GGGCTTGGTAGCCGGAGAGG
Sass6	Sass6_+_116595403.23-P1P2	GCCCGCTGAGGGCCAGAACA	Sass6_-_116595038.23-P1P2	GAACTCAAACTCATCGGGAC
Kif23	Kif23_-_61946713.23-P1P2	GAACTAAGCCGAGCAAACCA	Kif23_-_61946666.23-P1P2	GGACGCGCGCGCGGGACGTC
Uqcrb	Uqcrb_-_66905149.23-P1P2	GCCCTCAGGCAGGCCCGACC	Uqcrb_+_66905348.23-P1P2	GGGAGCCCGGCGTGTCCTCT
Fbxo5	Fbxo5_-_5805391.23-P1P2	GGGCGGCGACGACAGGAAAA	Fbxo5_-_5805351.23-P1P2	GGGCTCATGCCGCAAAACTC
Hsd17b10	Hsd17b10_-_152001891.23-P1P2	GACTAAAAGCCCTCCTCTGG	Hsd17b10_-_152001934.23-P1P2	GGCGGCAGTTCGGAGCGTGA
Kif11	Kif11_-_37376530.23-P1P2	GGGCAGCACCGGGTGAGGAG	Kif11_+_37376417.23-P1P2	GCGCCCCGCAAAAGCCGGAC
Cenpj	Cenpj_+_56571820.23-P1P2	GCTGGCTGCAGCGATGGTTG	Cenpj_+_56571817.23-P1P2	GGCTGCAGCGATGGTTGTGG
Atp5c1	Atp5c1_+_10080390.23-P1P2	GGGCTCCACCATGTTCTCGC	Atp5c1_-_10080065.23-P1P2	GCAAGCTGTGCTCCCGGGTA
Lmo7	Lmo7_+_101729965.23-ENSMUST00000100337.3	GGCCTGACTGGAGCAGGAGG	Lmo7_+_101730138.23-ENSMUST00000100337.3	GCCATGTCTAGGGCAAGAGA
Cyp19a1	Cyp19a1_-_54193463.23-P1P2	GTTCTATGGGAAGAAAGCAG	Cyp19a1_-_54193487.23-P1P2	GGAGTTAGAACGTAACCCAG
Chek1	Chek1_+_36726376.23-P1P2	GAGGGACCAGAGCGATTGTA	Chek1_+_36726451.23-P1P2	GTCCAGACTAGCAGAGAGGT
Sel1l	Sel1l_+_91849097.23-P1P2	GCTGCGAGGCGGCGGCACAG	Sel1l_+_91849076.23-P1P2	GGCAGCGGCTGAGTTGGTCG
Rrm1	Rrm1_+_102441933.23-P1P2	GGACGACTGTCAGATGTGAA	Rrm1_+_102441902.23-P1P2	GGAGAGGCTGCTCGGACGGA
Pars2	Pars2_-_106651131.23-P1P2	GACTGAAGAGCGCCCGACTC	Pars2_-_106651178.23-P1P2	GGGTGGCCGCTGGACTTGGA
Uqcrc2	Uqcrc2_-_120635274.23-P1P2	GCAGCGGTGACCGTGGGAAA	Uqcrc2_+_120635650.23-P1P2	GCGCCTCGGGATCAACCCAG
Rpl3	Rpl3_-_80083304.23-P1P2	GCACAGGAGACCAAGTTAGA	Rpl3_+_80083340.23-P1P2	GCCTGGTCGCTCTCTATCTG
Eif2s1	Eif2s1_-_78862084.23-P1P2	GTTGGGCGAAGCGCACGCTG	Eif2s1_-_78862067.23-P1P2	GTCCGCATGCGCGCTGGGTT
Abtb1	Abtb1_-_88841825.23-P1P2	GAACAAGTCGCTGGTATCCA	Abtb1_+_88841657.23-P1P2	GTGACCGAGTCAGGGAGATC
Nat2	Nat2_+_67494879.23-P1P2	GCGCTACCAGGACTGCAACC	Nat2_+_67494876.23-P1P2	GTACCAGGACTGCAACCGGG
Non-targeting	non-targeting_00025	GTCAGGCGTGCCGAGAAGGA	non-targeting_00026	GGAGCCTAGCGCTAGGGCAG

### Sheet: sgRNAs_for_SB28_microenvironmen
gene_target	sgRNA_id	sgRNA_protospacer
Apoe	Apoe_+_19699036.23-P1P2	GTCCCCTGCTCAGACCCTGG
Apoe	Apoe_-_19698146.23-P1P2	GGCTAGAATAGAGTCCACAG
Apoe	Apoe_-_19698125.23-P1P2	GCACCAGCAGAAGAGATCTA
C1qa	C1qa_+_136898748.23-P1P2	GCAGTTTGATCGGACCACGG
C1qa	C1qa_+_136898726.23-P1P2	GCAGGTGAGACCAAGCCTGA
C1qa	C1qa_+_136898405.23-P1P2	GGCTGAGGCTGCGGGAGAGT
Cd44	Cd44_-_102901415.23-P1P2	GGTGGGGAGAAGGGCAACGA
Cd44	Cd44_-_102901399.23-P1P2	GCCTCTGGAAAAGGGTCGTG
Cd44	Cd44_-_102901435.23-P1P2	GGGTGAATGGAACCTGTCAC
Cd44	Cd44_-_102901422.23-P1P2	GGAAGGGCAACGAGGGTGAA
Cd74	Cd74_-_60803924.23-P1P2	GCGCCTGTGGGAAAAACTAG
Cd74	Cd74_+_60803931.23-P1P2	GAGGTCGCGTTGGTCATCCA
Cd74	Cd74_-_60803912.23-P1P2	GCAGCAGCAGCAGCGCCTGT
Lyz2	Lyz2_+_117282056.23-P1P2	GATCGCTCAGAACAGGGACA
Lyz2	Lyz2_+_117281829.23-P1P2	GAGACTCAACATGAGTAAGG
Lyz2	Lyz2_-_117281805.23-P1P2	GCATGTCAGTCCAGGATCTC
Ptprc	Ptprc_+_138175255.23-P1P2	GTAGCAAGTGGTTTGTTCTT
Ptprc	Ptprc_+_138175267.23-P1P2	GAGTGCATGTAGCTAGCAAG
Ptprc	Ptprc_-_138175231.23-P1P2	GGCACTCTGTCTTATCAGAT
sgNegCtrl	sgNegCtrl_3	GGACCCCAACGCCTGGGACT
